# A heterochromatin-specific RNA export pathway facilitates piRNA production

**DOI:** 10.1101/596171

**Authors:** Mostafa F. ElMaghraby, Peter Refsing Andersen, Florian Pühringer, Katharina Meixner, Thomas Lendl, Laszlo Tirian, Julius Brennecke

## Abstract

PIWI-interacting RNAs (piRNAs) guide transposon silencing in animals. The 22-30nt piRNAs are processed in the cytoplasm from long non-coding RNAs. How piRNA precursors, which often lack RNA processing hallmarks of export-competent transcripts, achieve nuclear export is unknown. Here, we uncover the RNA export pathway specific for piRNA precursors in the *Drosophila* germline. This pathway requires Nxf3-Nxt1, a variant of the hetero-dimeric mRNA export receptor Nxf1-Nxt1. Nxf3 interacts with UAP56, a nuclear RNA helicase essential for mRNA export, and CG13741/Bootlegger, which recruits Nxf3-Nxt1 and UAP56 to heterochromatic piRNA source loci. Upon RNA cargo binding, Nxf3 achieves nuclear export via the exportin Crm1, and accumulates together with Bootlegger in peri-nuclear nuage, suggesting that after export, Nxf3-Bootlegger delivers precursor transcripts to the piRNA processing sites. Our findings indicate that the piRNA pathway bypasses nuclear RNA surveillance systems to achieve export of heterochromatic, unprocessed transcripts to the cytoplasm, a strategy also exploited by retroviruses.
