## Supplementary Table 1 Drosophila melanogaster fly strains for "A heterochromatin-specific RNA export pathway facilitates piRNA production"

### Sheet: Table S1 Fly strains
Lab Stock #	Category	Genotype	Gene Name	Synonyms	CG_Number	Source	Notes
PA58	mutant allele	w1118.tm3; ;	w	white	CG2759	Andersen et al., 2017	Crossed twice to the ly/TM3,Sb balancer and restocked to obtain a genetic background more silimar to the balanced stocks first injected into the original w1118 stock
	tagged endogenous genes	w; AID_3xFLAG_V5_Precission_rhino/CyO; ;	rhi	rhino	CG10683	This paper
	Tagged construct	w; EGFP_vas [attP40]; ;	vas	vasa	CG46283	This paper	BAC-construct containing the vasa locus withN-terminal EGFP tag
FM109	mutant allele	w; rhi[18-5]/CyO; ;	rhi	rhino	CG10683	Andersen et al., 2017
FM110	mutant allele	w; rhi[18-7]/CyO; ;	rhi	rhino	CG10683	Andersen et al., 2017
PA45	mutant allele	w; ; Nxf3_A2-2/TM3, Sb;	nuclear RNA export factor 3	Nxf3	CG32135	This paper	pan6a-m2-2; indel: -1; seq: GTTCACCGTG-ACCATCCGGTCACAGTGGCCACGCGGTGGTCCTCTTCGG
PA46	mutant allele	w; ; Nxf3_A3-5/TM3, Sb;	nuclear RNA export factor 3	Nxf3	CG32135	This paper	pan6a-m3-5; indel: 13; seq: GTTCACCGTGGACCAagtggtgaacacaTCCGGTCACAGTGGCCACGCGGTGGTCCTCTTCGG
PA47	mutant allele	w; ; Nxf3_B1-4/TM3, Sb;	nuclear RNA export factor 3	Nxf3	CG32135	This paper	pan6b-m1-4; indel: -5; seq: GAGATATTCAACTTCAAG-----TGGACCGGAAGATAATATGGCACGTGGACA
	mutant allele	w,sbr_9-8/FM7c; ;	small bristles	Nxf1	CG1664	This paper	pan14-m-9-8; indel: -4; seq: TAAAGAAGATTACGCAGTTTCGCTCCAC----CAATATTGAGGAATAAAGACATG
KM34	Tagged construct	w; ; sbr_GFP_Precission_V5_3xFLAG [attP2]/TM3,Sb;	sbr	Nxf1	CG1664	This paper	Pacman CH322-120I06 containing the sbr locus with C-terminal GFP_Precission_V5_3xFLAG; Glycerol #865
KM20	Tagged construct	w; ; Nxt1_GFP_Precission_V5_3xFLAG [attP2]/TM3,Sb;	NTF2-related export protein 1	Nxt1	CG12751	This paper	Pacman CH322-123E19 containing the Nxt1 locus with C-terminal GFP_Precission_V5_3xFLAG; Glycerol #836
	tagged endogenous genes	w; Nxt1_tomato_Precission_HA_4xmyc/CyO;	NTF2-related export protein 1	Nxt1	CG12752	This paper
	Tagged construct	w; ; 3xFLAG/V5/Precission/GFP_Hel25E [attP2]/TM3,Sb;	Hel25E	UAP56	CG7269	This paper	Pacman CH322-99P09 containing the Hel25E locus with N-terminal 3xFLAG_V5_Precission_GFP; plasmid JB449; Glycerol #682
	tagged endogenous genes	w; ;Nxf3_GFP_Precission_V5_3xFLAG;	nuclear RNA export factor 3	Nxf3	CG32135	This paper
	Tagged construct	w; ;Nxf3_GFP_Precission_V5_3xFLAG [attP2]/TM3,Sb;	nuclear RNA export factor 3	Nxf3	CG32135	This paper	Pacman CH322-97E07 containing the Nxf3 locus with C-terminal GFP_Precission_V5_3xFLAG; plasmid JB626; Glycerol #784
	Tagged construct	w; mcherry-vasa/CyO;;	vas	vasa	CG46283	Lerit et al., 2017	Gift from Elizabeth Gavid lab
	Tagged construct	w; Nup54_mCherry/3xHA/Precission/4xMYC [attP40]/CyO; ;	Nup54	Nup54	CG8831	This paper	Pacman CH322-100D07 containing the Nup54 locus with C-terminal mCherry_3xHA_Precission_4xMYC; plasmid JB458; Glycerol #691
PA103	RNAi line	w; ; pW20>w_sh[attP2]/TM3, Sb;	w	white	CG2759	Mohn et al., 2014
PA76	RNAi line	w; ; pW20>cuff_sh[attP2]/TM3, Sb;	cuff	Cutoff	CG13190	Mohn et al., 2014
PA78	RNAi line	w; ; pW20>del_sh[attP2]/TM3, Sb;	del	Deadlock	CG9252	Mohn et al., 2014
PA94	RNAi line	w; ; pW20>rhi_sh[attP2]/TM3, Sb;	rhi	Rhino	CG10683	Mohn et al., 2014
	RNAi line	w; ; pW20>nxf3_sh1[attP2]/TM3, Sb;	nxf3	nuclear RNA export factor 3	CG32135	This paper	Sequence: CTAGCAGTAAGAAGTATTACGACGACCAATAGTTATATTCAAGCATATTGGTCGTCGTAATACTTCTTGCG
	RNAi line	w; ; pW20>nxf3_sh2[attP2]/TM3, Sb;	nxf3	nuclear RNA export factor 3	CG32135	This paper	Sequence: CTAGCAGTCCGAAGAGCGTTTCAAACTTATAGTTATATTCAAGCATATAAGTTTGAAACGCTCTTCGGGCG
	RNAi line	w; ; pW20>CG13741_sh6[attP2]/TM3, Sb;	CG13741	CG13741	CG13741	This paper	Sequence: CTAGCAGTCAAGAAATCCATTCAAATCAATAGTTATATTCAAGCATATTGATTTGAATGGATTTCTTGGCG
PA30	mutant allele	w; CG13741_A1-1/CyO;	CG13741	CG13741	CG13741	This paper	pan3a-m1-1; indel: 7; seq: CTTGCAAACCTACAtcccacatatcatccacatcGGGTGGCGATgaCGATGTTGAAGTTGAA
PA36	mutant allele	w; CG13741_B4-6/CyO;	CG13741	CG13741	CG13741	This paper	pan3b-m4-6; indel: -2; seq: GTTGAAGTTGAAGATTTCCA-t-TTCCGTGCTAGCAAATGGCCAA
	mutant allele	w; UAP56_E245K/CyO;	Hel25E	UAP56	CG7269	This paper	pan9-2-m4-6; point mutation to recreate the Zhang et al E245K point mutant; homozygous lethal
	mutant allele	w; UAP56_[28]/CyO;	Hel25E	UAP56	CG7269	Zhang et al., 2012
	Tagged construct	w; ; CG13741_GFP/Precission/V5/3xFLAG [attP2]/TM3,Sb;	CG13741	CG13741	CG13741	This paper	Pacman CH322-08N15 containing the CG13741 locus with C-terminal GFP_Precission_V5_3xFLAG; plasmid JB459; Glycerol #692
	tagged endogenous genes	w; CG13741_GFP_Precission_V5_3xFLAG;	CG13741	CG13741	CG13741	This paper
	Tagged construct	w; pNASA>Nxf3]_GFP[attP40]; Nxf3_A2-2/TM3, Sb;	nuclear RNA export factor 3	Nxf3	CG32135	This paper
	Tagged construct	w; pNASA>Nxf3_[M533P]_GFP[attP40]; Nxf3_A2-2/TM3, Sb;	nuclear RNA export factor 3	Nxf3	CG32135	This paper
	tagged endogenous genes	w; ;Nxf3_[D434R]_GFP_Precission_V5_3xFLAG;	nuclear RNA export factor 3	Nxf3	CG32135	This paper
FM13	Tagged construct	MTD; MTD/CyO; MTD, LAP-CG12721[attP2];	moon	Moonshiner	CG12721	Andersen et al., 2017
KM18	GAL4 driver	MTD-Gal4		Referred to as 'maternal triple driver' (MTD)		Bloomington stock 31777
	Tagged construct	w; ; 3xFLAG/V5/Precission/GFP_Cuff [attP2]/TM3,Sb;	cuff	Cutoff	CG13190	Mohn et al., 2014	Pacman CH322-174E18 containing the Cuff locus with N-terminal 3xFLAG_V5–Precission_GFP; plasmid JB384; Glycerol #655
	Tagged construct	w; ; 3xFLAG/V5/Precission/GFP(replacing CG13741 CDS)+NLS [attP2]/TM3,Sb;	CG13741	CG13741	CG13741	This paper	Pacman CH322-08N15 containing CG13741 CDs replaced by N-terminal GFP_Precission_V5_3xFLAG; plasmid JB625; Glycerol #783
