## Supplementary Table 2 Oligo sequences for "A heterochromatin-specific RNA export pathway facilitates piRNA production"

### Sheet: Table S6 oligo sequences
Oligo#	Name	Sequence	Source	Purpose
	3’ linker (DNA oligo, 1+26 nt)	/5rApp/NNNNAGATCGGAAGAGCACACGTCT/3ddC/	IDT	Oligos used for small RNA sequencing
	5’ linker (RNA oligo, 37 nt)	ACACUCUUUCCCUACACGACGCUCUUCCGAUCUNNNN	IDT
	Solexa_RT_rev	GTGACTGGAGTTCAGACGTGTGCTCTTCCGATCT	Sigma-Aldrich
	Solexa_PCR_ fw	AATGATACGGCGACCACCGAGATCTACACTCTTTCCCTACACGACGCTCTTCCGATCT	Sigma-Aldrich	Oligos used for all NGS library amplification
	TruSeq_IDX_1	CAAGCAGAAGACGGCATACGAGATCGTGATGTGACTGGAGTTCAGACGTGTGCTCTTCCGATCT	Sigma-Aldrich
	TruSeq_IDX_2	CAAGCAGAAGACGGCATACGAGATACATCGGTGACTGGAGTTCAGACGTGTGCTCTTCCGATCT	Sigma-Aldrich
	TruSeq_IDX_3	CAAGCAGAAGACGGCATACGAGATGCCTAAGTGACTGGAGTTCAGACGTGTGCTCTTCCGATCT	Sigma-Aldrich
	TruSeq_IDX_4	CAAGCAGAAGACGGCATACGAGATTGGTCAGTGACTGGAGTTCAGACGTGTGCTCTTCCGATCT	Sigma-Aldrich
	TruSeq_IDX_5	CAAGCAGAAGACGGCATACGAGATCACTGTGTGACTGGAGTTCAGACGTGTGCTCTTCCGATCT	Sigma-Aldrich
	TruSeq_IDX_6	CAAGCAGAAGACGGCATACGAGATATTGGCGTGACTGGAGTTCAGACGTGTGCTCTTCCGATCT	Sigma-Aldrich
	TruSeq_IDX_7	CAAGCAGAAGACGGCATACGAGATGATCTGGTGACTGGAGTTCAGACGTGTGCTCTTCCGATCT	Sigma-Aldrich
	TruSeq_IDX_8	CAAGCAGAAGACGGCATACGAGATTCAAGTGTGACTGGAGTTCAGACGTGTGCTCTTCCGATCT	Sigma-Aldrich
	TruSeq_IDX_9	CAAGCAGAAGACGGCATACGAGATCTGATCGTGACTGGAGTTCAGACGTGTGCTCTTCCGATCT	Sigma-Aldrich
	TruSeq_IDX_10	CAAGCAGAAGACGGCATACGAGATAAGCTAGTGACTGGAGTTCAGACGTGTGCTCTTCCGATCT	Sigma-Aldrich
	TruSeq_IDX_11	CAAGCAGAAGACGGCATACGAGATGTAGCCGTGACTGGAGTTCAGACGTGTGCTCTTCCGATCT	Sigma-Aldrich
	TruSeq_IDX_12	CAAGCAGAAGACGGCATACGAGATTACAAGGTGACTGGAGTTCAGACGTGTGCTCTTCCGATCT	Sigma-Aldrich
	TruSeq_IDX_13	CAAGCAGAAGACGGCATACGAGATTTGACTGTGACTGGAGTTCAGACGTGTGCTCTTCCGATCT	Sigma-Aldrich
	TruSeq_IDX_14	CAAGCAGAAGACGGCATACGAGATGGAACTGTGACTGGAGTTCAGACGTGTGCTCTTCCGATCT	Sigma-Aldrich
	TruSeq_IDX_15	CAAGCAGAAGACGGCATACGAGATTGACATGTGACTGGAGTTCAGACGTGTGCTCTTCCGATCT	Sigma-Aldrich
	TruSeq_IDX_16	CAAGCAGAAGACGGCATACGAGATGGACGGGTGACTGGAGTTCAGACGTGTGCTCTTCCGATCT	Sigma-Aldrich
	nxf3-gRNA1-fw	cttcgCACTGTGACCGGATGGTCCA	Sigma-Aldrich	gRNA oligos for generating nxf3 mutant FS1
	nxf3-gRNA1-re	aaacTGGACCATCCGGTCACAGTGc	Sigma-Aldrich
	nxf3-gRNA2-fw	cttcgATATTCAACTTCAAGCGAAG	Sigma-Aldrich	gRNA oligos for generating nxf3 mutant FS1
	nxf3-gRNA2-re	aaacCTTCGCTTGAAGTTGAATATc	Sigma-Aldrich
	cg13741-gRNA1-fw	cttcgTACAAGGACCAGGcTCAGGG	Sigma-Aldrich	gRNA oligos for generating cg13741 mutant FS1
	cg13741-gRNA1-re	aaacCCCTGAgCCTGGTCCTTGTAc	Sigma-Aldrich
	cg13741-gRNA2-fw	cttcgCATTTGCTAGCACGGAACCC	Sigma-Aldrich	gRNA oligos for generating cg13741 mutant FS2
	cg13741-gRNA2-re	aaacGGGTTCCGTGCTAGCAAATGc	Sigma-Aldrich
	sbr-gRNA-fw	cttcgTATTCCTCAATATTGGCGAG	Sigma-Aldrich	gRNA oligos for generating sbr mutant
	sbr-gRNA-re	aaacCTCGCCAATATTGAGGAATAc	Sigma-Aldrich
	Nxt1-tomato-gRNA-fw	cttcgCTCCGATTGCTACCGAATGC	Sigma-Aldrich	gRNA oligos for generating endogously tagged Nxt1-tomato
	Nxt1-tomato-gRNA-re	aaacGCATTCGGTAGCAATCGGAGc	Sigma-Aldrich
	Nxt3-GFP-gRNA-fw	cttcGTCTTAACCGATAGGTGCA	Sigma-Aldrich	gRNA oligos for generating endogously tagged Nxf3-GFP (knockin)
	Nxt3-GFP-gRNA-re	aaacTGCACCTATCGGTTAAGAC	Sigma-Aldrich
	AID-GFP-Rhi-gRNA-fw	cttcGACATAACTTATCCGCTCAC	Sigma-Aldrich	gRNA oligos for generating endogously tagged AID-GFP-Rhino
	AID-GFP-Rhi-gRNA-re	aaacGTGAGCGGATAAGTTATGTC	Sigma-Aldrich
	CG13741-GFP-gRNA-fw	cttcgCCTTAAATGCAACTTGATGT	Sigma-Aldrich	gRNA oligos for generating endogously tagged CG13741-GFP (Knockin)
	CG13741-GFP-gRNA-re	aaacACATCAAGTTGCATTTAAGGc	Sigma-Aldrich
	UAP56-E245K-HDR-fw	cttcGACGTAGACCTCCATGGGC	Sigma-Aldrich	gRNA oligos to recreate the Zhang et al E245K point mutant
	UAP56-E245K-HDR-re	aaacGCCCATGGAGGTCTACGTC	Sigma-Aldrich
	UAP56-E245K-HDRoligo	tctctgtacccctcctaattgtgtcctttaaaatgcgccacattctatttcccaaatccagCCgATGaAGGTCTACGTCGACGATGAGGCCAAGCTGACGCTGCACGGACTGCAGCAGCACTACGTCAATCTG	IDT	HDR oligo to recreate the Zhang et al E245K point mutant
	Nxf3_sh1_f	CTAGCAGTAAGAAGTATTACGACGACCAATAGTTATATTCAAGCATATTGGTCGTCGTAATACTTCTTGCG	Sigma-Aldrich	Cloning oligos for short-hairpin (sh) RNA expression plasmids - Nxf3-KD1
	Nxf3_sh1_r	AATTCGCAAGAAGTATTACGACGACCAATATGCTTGAATATAACTATTGGTCGTCGTAATACTTCTTACTG	Sigma-Aldrich
	Nxf3_sh2_r	CTAGCAGTCCGAAGAGCGTTTCAAACTTATAGTTATATTCAAGCATATAAGTTTGAAACGCTCTTCGGGCG	Sigma-Aldrich	Cloning oligos for short-hairpin (sh) RNA expression plasmids - Nxf3-KD2
	Nxf3_sh2_f	AATTCGCCCGAAGAGCGTTTCAAACTTATATGCTTGAATATAACTATAAGTTTGAAACGCTCTTCGGACTG	Sigma-Aldrich
	CG13741_sh1_f	ctagcagtCAAGAAATCCATTCAAATCAAtagttatattcaagcataTTGATTTGAATGGATTTCTTGgcg	Sigma-Aldrich	Cloning oligos for short-hairpin (sh) RNA expression plasmids - CG13741-KD
	CG13741_sh1_r	aattcgcCAAGAAATCCATTCAAATCAAtatgcttgaatataactaTTGATTTGAATGGATTTCTTGactg	Sigma-Aldrich
	Nxf3-D434R-HDR-fw	cttcGAATGTCGGGCTAGACATCC	Sigma-Aldrich	gRNA oligos to create Nxf3 [D434R] point mutant
	Nxf3-D434R-HDR-re	aaacGGATGTCTAGCCCGACATTC	Sigma-Aldrich
	Nxf3-D434R-HDRoligo	GCAATACGAATGTGCGCTGAAAGCGTCGTGGTTCCAGAGTATCCGATGATATCTCCTTAAAGTATCCCGTCAACGTAAAGATGCGTAGACTCGAAGTGAACACCTGaATGcgTAGCCCGACATTCTCTAAGTCTGTATGCATCAAAGGCAAG	IDT	HDR oligo to create Nxf3 [D434R] point mutant
	HeTa_mRNA_FW	CGCGCGGAACCCATCTTCAGA	Sigma-Aldrich	Oligos used for RTqPCR of transposon mRNAs
	HeTa_mRNA_RE	CGCCGCAGTCGTTTGGTGAGT	Sigma-Aldrich
	blood_mRNA_FW	AACAATAGAAAGAAGCCACCGAAC	Sigma-Aldrich
	blood_mRNA_RE	AGTCATGGACTATTGAGGGTGTTG	Sigma-Aldrich
	burdock_mRNA_FW	CGGTAAAATCGCTTCATGGT	Sigma-Aldrich
	burdock_mRNA_RE	ACGTTGCATTTCCCTGTTTC	Sigma-Aldrich
	Rrp49_mRNA_FW	CCGCTTCAAGGGACAGTATCTG	Sigma-Aldrich	Oligos used for RTqPCR for RIP-RNA
	Rrp49_mRNA_RE	ATCTCGCCGCAGTAAACGC	Sigma-Aldrich
	Act5C_mRNA_FW	AAGTTGCTGCTCTGGTTGTCG	Sigma-Aldrich
	Act5C_mRNA_RE	GCCACACGCAGCTCATTGTAG	Sigma-Aldrich
	18s_1_rt_fw	GTGATGCCCTTAGATGTCCTG	Sigma-Aldrich
	18s_1_rt_rv	CAGGGACGTAATCAATGCGA	Sigma-Aldrich
	28s_left_1_rt_fw	GCCTTAGGGTCGAAACGATCT	Sigma-Aldrich
	28s_left_1_rt_rv	CTTTCATGGTATCTGCATGAGTTG	Sigma-Aldrich
	Cluster20A_qPCR_f	CGTCGCCAATTTGTTGTGGA	Sigma-Aldrich
	Cluster20A_qPCR_r	AGACGGTCACACTTAAGCACA	Sigma-Aldrich
	42AB_1_qPCR_f	CGTCCCAGCCTACCTAGTCA	Sigma-Aldrich
	42AB_1_qPCR_r	ACTTCCCGGTGAAGACTCCT	Sigma-Aldrich
	42AB_2_qPCR_f	CGCTGTTGAAAGCAAATTGA	Sigma-Aldrich
	42AB_2_qPCR_r	GAGACCTTCGCTCCAGTGTC	Sigma-Aldrich
