## Supplementary Table 3 Antibody list for "A heterochromatin-specific RNA export pathway facilitates piRNA production"

### Sheet: Suppl Table 3 Antibodies
Supplementary Table 3 Antibodies
Reagent name	Source	Identifier	Experimental conditions
Anti-FLAG M2 Magnetic Beads	Sigma Aldrich	Cat# M8823-1ML	RNA Immunoprecipitation and co-immunoprecipitation
Anti-Actin antibody produced in rabbit	Sigma Aldrich	Cat# A2066-2ML	western blot loading control 1:8000
Anti-ATP5A antibody [15H4C4] produced in mouse	Abcam	Cat# ab14748	western blot loading control 1:20000
Anti-GFP Living Colors A.v. Monoclonal Antibody (JL-8) produced in mouse	Takara	Cat# 632381	western blot 1:1000
Monoclonal ANTI-FLAG M2 antibody produced in mouse	Sigma Aldrich	Cat# F3165-.2MG	western blot 1:1000
Anti-Rhino polyclonal antibody produced in Rabbit	Mohn et al., 2014	Anti-Rhino_3573gly	Immunofluorescence staining 1:500
Anti-Deadlock monoclonal antibody produced in mouse	Andersen et al. 2017	Anti-Deadlock_5B5	Immunofluorescence staining 1:500
Anti-Nxf3 monoclonal antibody produced in mouse	This paper	Anti-Nxf3_8E4-F1	Western blot 1:100, Immunofluorescence 1:200
Anti-CG13741 monoclonal antibody produced in mouse	This paper	Anti-CG13741_8C5-D10	Western blot 1:4, Immunofluorescence 1:200
Anti-Mouse IgG (whole molecule)–Peroxidase antibody produced in rabbit	Sigma Aldrich	Cat# A9044-2ML	western blot 1:8000
Anti-Rabbit IgG (whole molecule)–Peroxidase antibody produced in goat	Sigma Aldrich	Cat# A0545-1ML	western blot 1:8000
Goat anti-Mouse IgG (H+L) Cross-Adsorbed Secondary Antibody, Alexa Fluor 568	Thermo Fisher Scientific	Cat# A-11004	immunofluorescence staining 1:1000
Goat anti-Rabbit IgG (H+L) Cross-Adsorbed Secondary Antibody, Alexa Fluor 568	Thermo Fisher Scientific	Cat# A-11011	immunofluorescence staining 1:1000
Goat anti-Mouse IgG (H+L) Cross-Adsorbed Secondary Antibody, Alexa Fluor 647	Thermo Fisher Scientific	Cat# A-21235	immunofluorescence staining 1:1000
Wheat Germ Agglutinin, Alexa Fluor 647 Conjugate	Thermo Fisher Scientific	Cat# W32466	immunofluorescence staining 1:200
Wheat Germ Agglutinin, Alexa Fluor 488 Conjugate	Thermo Fisher Scientific	Cat# W11261	immunofluorescence staining 1:200
Anti-Nuclear Pore Complex Proteins antibody [Mab414] - ChIP Grade	Abcam	Cat# ab24609	immunofluorescence staining 1:300
