## Supplementary Table 4 Stellaris probe sequences for "A heterochromatin-specific RNA export pathway facilitates piRNA production"

### Sheet: Stellaris probe sequences
Supplementary Table 4: Stellaris probe sequences
Probe set target:	Cluster20A	Cluster42AB	Blood
Probe set name:	cluster20A-leftAS	cluster42AB_ult	blood_Pol_Cal590
Source:	Mohn et al. 2014	Andersen et al. 2017	This paper
probe1	GCACATGTTTATTGTGCGAA	ATAAAAGGGGAAACCCTCGC	ATAAAAGGGGAAACCCTCGC
probe2	GCAGTAGCGAATTGAACTCA	CATCAAGCGCTACATTATAT	CATCAAGCGCTACATTATAT
probe3	TCTTACAAGCGATGCATTAT	CACCGTCCTATATTCGACTT	CACCGTCCTATATTCGACTT
probe4	GATTGCAGCGGCCTATTAGC	ACGGAGAAACGGACGGATCT	ACGGAGAAACGGACGGATCT
probe5	CCCAACGGAGAATGTCTAAA	AAAATTTTTCCGAAGCCTTT	AAAATTTTTCCGAAGCCTTT
probe6	GCAAGCGGACACTCGTCAAC	GAGTGCCGGAATAAGACGTA	GAGTGCCGGAATAAGACGTA
probe7	CTGAAGCACTTGATTGCCAA	ATGGAATAAGCTCAGCTTTA	ATGGAATAAGCTCAGCTTTA
probe8	AAGAGACATGAAACGTGGTC	GGTTGTATCTGAATTTTCCT	GGTTGTATCTGAATTTTCCT
probe9	CCCCAGTTTACGAATTATAG	AATCAGGCAATTTTCCACTG	AATCAGGCAATTTTCCACTG
probe10	TAACGCATCACAGGTGATTT	GTTTTGGCTGAGCAGATTTA	GTTTTGGCTGAGCAGATTTA
probe11	TGACAATCAGCTCTTTGGAT	AGTATGAGGGCATAATGATT	AGTATGAGGGCATAATGATT
probe12	GTGGGAAGACCTCTAATTGA	ATCCAGTCATCATTATACCT	ATCCAGTCATCATTATACCT
probe13	GCGAAAACGATGCTGAGGAC	CACCTAGGAATCACGAAGGT	CACCTAGGAATCACGAAGGT
probe14	AAGATTTTGCATCGCTGCTA	ACTTTGTGAAAAGGCAACCT	ACTTTGTGAAAAGGCAACCT
probe15	GGTGAAAACAGCTTTACACA	CCAAAGTTAGCAACACTTCG	CCAAAGTTAGCAACACTTCG
probe16	AGTTTGTTCCATAACTTCGT	TGAAAGATGACCCAAAACCA	TGAAAGATGACCCAAAACCA
probe17	GCTCTTCGAAGGTTCTTTGT	TGGAGGAAGGAAGACACCGA	TGGAGGAAGGAAGACACCGA
probe18	TTCGTCAGACAGATTCCTGG	AAACGACGGTGCACTGGATC	AAACGACGGTGCACTGGATC
probe19	ATCTGGAAGCTGTTAGCGAT	ATAGCAGTGCCAATAATGAT	ATAGCAGTGCCAATAATGAT
probe20	GCTCAAAGAGAAGAGGTCAA	TGGATAGCAGTGCCAATAAT	TGGATAGCAGTGCCAATAAT
probe21	GTTTCAATATACTAGAATCG	GAACGATGTGGCATTGATGT	GAACGATGTGGCATTGATGT
probe22	AGCTTTACATAGGCCACTAT	TCAATCGGAATGACTGTGGT	TCAATCGGAATGACTGTGGT
probe23	CTATCTCAAGGCCATAACGG	ACCATTAATTTCTATGCCAG	ACCATTAATTTCTATGCCAG
probe24	CCAGTAAACGCAATGCAAAC	AAAAGGACCAATTAGCGCGA	AAAAGGACCAATTAGCGCGA
probe25	AGTCATAGGCTGTTCTGAAT	GCCAAGAAGCGATAAAGCGA	GCCAAGAAGCGATAAAGCGA
probe26	CCTTCGCAAGTATTTGTGTA	TTACACGGACTGGAACTCTT	TTACACGGACTGGAACTCTT
probe27	ACACGCAATTACCATTTGGT	AGGGGATGTATTTTGCAGTG	AGGGGATGTATTTTGCAGTG
probe28	CACTTCCAAGAACGGAAGAT	AAACATAGTCAAACCCCACC	AAACATAGTCAAACCCCACC
probe29	GGGATTTTACACTTCGTACC	TCATTTAGCGGCCTAAAATA	TCATTTAGCGGCCTAAAATA
probe30	CGTGGGACCTCAATAAGGCG	ACTTTTTGTTTTAGTAGCCG	ACTTTTTGTTTTAGTAGCCG
probe31	GTCCAGATGTGGTCCAGTTG	GGACGTCAAGATATACCGTT	GGACGTCAAGATATACCGTT
probe32	AAATAGTCCCTTAGTGTGCC	TTCCTCCAAGCTGAAGGAAA	TTCCTCCAAGCTGAAGGAAA
probe33	GTCACTTGAGATCGTTACCC	AAATTTCGGACTAGCCGATG	AAATTTCGGACTAGCCGATG
probe34	CTAAGTGCACACTACACGAG	GCAACAAGCCATATGTGTTG	GCAACAAGCCATATGTGTTG
probe35	TGCTGGATTAATTACTGCTT	AAGAGTGCAGTGCTTAGACA	AAGAGTGCAGTGCTTAGACA
probe36	ATTTCCGTCATATTTCCGGA	TAAATGCTGGTGACGTCAGC	TAAATGCTGGTGACGTCAGC
probe37	CACCATAACATTCAGTGCGA	TCAGAGAACCGCCAAAGTAG	TCAGAGAACCGCCAAAGTAG
probe38		GTTTTAGTTACGGAGATGGC	GTTTTAGTTACGGAGATGGC
probe39		GGCACATAAAAGCACAGTGC	GGCACATAAAAGCACAGTGC
probe40		CTCATCGTTTCAAATGTGGT	CTCATCGTTTCAAATGTGGT
probe41		GAAGCCAAACTTATTCGCGA	GAAGCCAAACTTATTCGCGA
probe42		CACAAAGGCATTCGTCGCAG	CACAAAGGCATTCGTCGCAG
probe43		GTTAAAATAGGCGCGAAGCG	GTTAAAATAGGCGCGAAGCG
probe44		GCCTTCTTTCAATGTTTTCA	GCCTTCTTTCAATGTTTTCA
probe45		CTATAGAAACCCGGGATCAG	CTATAGAAACCCGGGATCAG
probe46		CAGTTTGAACATTTCGTGGT	CAGTTTGAACATTTCGTGGT
probe47		TCCTTATTGTTGCTGTCAAG	TCCTTATTGTTGCTGTCAAG
probe48		ATAGAGCTCAACGAGGAGCT	ATAGAGCTCAACGAGGAGCT
