## Supplementary Table 5 Antisense rRNA oligo list for "A heterochromatin-specific RNA export pathway facilitates piRNA production"

### Sheet: Suppl. Table AS rRNA oligo list
Supplementary Table 5: Oligonucleotide sequences used to deplete rRNA for RNA-sequencing
Oligo Name	Sequence
ITS2-251	GTTTTTATTTATCCATTTTTAACGAACCAACGAAGAATAATAACATAACC
ITS2-201	AAGATTTTTCTATTTCCGAATCATTAATAAGAGACAATTCTAGATGAAAA
ITS2-151	ATATTTCAATTTTTTATGCTAGACATTTCTCAGTATTATTTGATTGAAAA
ITS2-101	AGAAAATATTTCTCTTCGTTTTTCACATTCAAATGTGAGATAATGTTTTT
ITS2-51	CATTTATTTTTTAATATTATGAATAAAAATTATTATATTTATCCAATAAT
ITS2-1	ATACCATATGCTTATAAAAATTTATAAGCAACTTAATTAGCATAGTCTTA
ITS1-651	TGTCAATTATGTTTTTATTGAAAGAAATTAAAAATACACCATTTTACTGG
ITS1-601	CATATATCAATTCCTTCAATAAATGTATTTATATACCTAAAATAAATGTT
ITS1-551	GCGAAATGTCTTAGTTTCATATAAGCATTATGTATCATAATAATCTGGTT
ITS1-501	GGTTATGGGGTTTGCTATTTTGGGTGACACATACTGCAATTTATATAAAA
ITS1-451	CATTAACCTGATGGATGCCAGGTACAACATTGTTTATTTCAGGTTGTTGC
ITS1-401	ATTAGCCAACGTATGCCCATAACTAAGATGAACAATACATATTCGCAACG
ITS1-351	CGTGTATAGTAATAAATACACACAAATTTTAAAAATTAGTTAATATCTAC
ITS1-301	CAATTATATTAACACTTATTTCGATGATTACCACACATTCGAAATTATTT
ITS1-251	TATTTTGATTCGACTTCCACTTTCGAATTTTGTTTCTTCGATTTTCATGT
ITS1-201	TCGAAACATTATTTTTATAGGAAACGCCGTTGTTGTAAGTACTCGCCACA
ITS1-151	AATACGCACAACATACATTAGAAATGTTAAAATCTTTTTATGAGGTTGCC
ITS1-101	AAGCCCCACACTAACTATATAAATAAAACCCATCTTCGTTTTATTTTGAT
ITS1-51	TTTAACTTTTGATTCCATGGAATCATTTTGTTATATTTTTATTTTGGTAA
ITS1-1	ATTGTTTTTATTTGTATAATTACAAATATTTATTAACGGTAAGGATATTA
us18s-801	AATGTTTTCTTTTCATATTTCATTCATATTTTTTGAATTGAAATAAGCAA
us18s-751	TATAAATATTATAGATTTTCCACTTTATATATAATTCCATTTTTTTATAT
us18s-701	TATTGAATGTAATTCAATATTTTGCCTTTGGGTAAAAATTTTAAATATAT
us18s-651	TTATAAAAATAAATCCATTCGAATACGGCCATTTTTATATAGCACTCGTA
us18s-601	ATTCGTATTCCCATTTTTAAATTCTACTTGTTTTACCAATATAACAAGAA
us18s-551	GATCATACAATTATTGTAATATATTTTCTATAATTTTGTCTTTATATATA
us18s-501	CATATATTTCATTCTAAAATATCATTTTATTTCCAACATACATAAATTTT
us18s-451	GTATCCACACTTGTACAATTTTTGTTTAACCAAATATAAGTTAAATCATT
us18s-401	TGCATCTTGATGATAAATTTAAAATTTATCTCTTTTCATATAACTCTCTG
us18s-351	GTAATATATAACATAAAACCGAGCGCACATGATAATTCTTCCAAATTTAT
us18s-301	ATATAAATTTTATATTTCTTTCATATAATAATATGAATCCATTTTGTATT
us18s-251	ATACCGTAACGATATAATAATCCAACTTTACAGGCAGGTAATAAACTAAT
us18s-201	ATTTGCCTGCCACCAAAAATTAACGATAATATATGGAAACGATTTGTTAT
us18s-151	TCTATGTATAATAGAAACTTGACTTTTGTTTCAACGATATTATCTAAAAT
us18s-101	AGCGTATATTCCTATTATCCGCGGAGCCAAGTCCCGTGTTCAAAAAGAAC
us18s-51	TGAGAAACAAATTTGTACGGATAATAATATACTTTATTATAAGTAACCAA
us18s-1	TATAATCATTATACGAAATATATATTTCGAACAATGCGAGGTCGGCAACC
lrRNA-851	GCTTATCCCATAAAACATTAAAATTATAAATTAATTAATTAAATAAATAA
lrRNA-801	AAGCATATATTTATTAAATCTATTTAATATTTTTAAAAATTTATTTTATA
lrRNA-751	TTTAATTTATAAAATAAATTATAACATATTTTTTAATAATTGCTAATTCT
lrRNA-701	TTAATAATTAAAACTAACATTTTAATAAATAATTAAAATTTAATAAATAA
lrRNA-651	AAATTAATTTTAACATTATTATATACTAATTTTATCATTATTACTTAATT
lrRNA-601	AAACAGGCGAATATTATTTTTGCCGAATTCTTTATTTAAACTTTTCATAT
lrRNA-551	CAGTGGGCAGGTTAGACTTTATATATAATTCAAAAAGACATGTTTTTGTT
lrRNA-501	TGATTATGCTACCTTTGCACAGTCAAAATACTGCGGCCATTTAAAATTTT
lrRNA-451	AGTTAATATTTCGTCCAACCATTCATTCCAGCCTTCAATTAAAAGACTAA
lrRNA-401	TTTAGCTTTTTGACTAAAAAATAAAATTCTATAAAAATTTTAAATGAAAC
lrRNA-351	ATAAAAAAAAATATAAAGATTTATAGGGTCTTCTCGTCTTTTAAATAAAT
lrRNA-301	CCAATAAAATATTTTTATTTATTAAAATTTAATTAATCTATATAATTAAA
lrRNA-251	TAAATTTATGTTTTTAAAAAATTAAAAGTTTTTTAAATTTTAATATCACC
lrRNA-201	TCCCTAAAGTAACTTAATTTTTTAATCATTATTAATGGATCAAATATTCA
lrRNA-151	GTCGCAATCTTTTTTATCGATATGAACTCTCCAAAAAAATTACGCTGTTA
lrRNA-101	TTAAAATTTGAACGGCTACACCCAAAATTATATCTTAATCCAACATCGAG
lrRNA-51	TTACACCGGTTTGAACTCAGATCATGTAAGAATTTAAAAGTCGAACAGAC
lrRNA-1	CCTTTCGTACTAAAATATCATAATTTTTTAAAGATAGAAACCAACCTGGC
srRNA-451	ATAAATTTAATTTAATTAATACTAAAAAAATTTATTTGTATTAATGGTAT
srRNA-401	ATAATTTAAATATAAAATTTCACTTAATATATTTAATTTTATTATTATTA
srRNA-351	AATCCTAGTTTTTTATTAAAATTTTTTAACCTCAATTACATTTTTATATA
srRNA-301	AACTATTACTACTTTAGCAATTTATTTACATTTTAAATAATAGGGTATCT
srRNA-251	TCCTCTAGATAGACTAAAATACCGCCAAATTTTTTAAGTTTCAAGAACAT
srRNA-201	ATTACAAATTTAAGTAAGGTCCATCGTGGATTATCGATTAAAAAACAGGT
srRNA-151	GAATATTATTATTCTTATAAAATATTCTGATAACGACGGTATATAAACTG
srRNA-101	TTAAATATAAGCTACACCTTGATCTGATATAAATTTTTATTAAAATTATT
srRNA-51	TTTTTCATAATTTTATTCATATAAATAAATTTATTGTAACCCATTATTAC
srRNA-1	ATCAAATTATTAATCTTTATAATTTTACTACTAAATCCACTTTCAAAAAT
28s-spacer	TTCGCTTTCGCCTTGAACTTAGGACCGACTAACTCGTGATCAACCACTGT
5.8s-65	CTGCGATATGCGTTCAAAATGTCGATGTTCATGTGTCCTGCAGTTCACAC
5.8s-6	CAGTTTGCTGCGTTCTTCATCGACCCATGAGCCGAGTGATCCACCGCTTA
18s-1901	TTTACTTCCTCTAAATAATCAAGTTCGGTCAACTTTTGCGAAACAACCGT
18s-1851	AACACGCAAGGCGTCACAGTGATCACGTCCGGAGACCTCACTAAATAATT
18s-1801	CAATCGGTAGTAGCGACGGGCGGTGTGTACAAAGGGCAGGGACGTAATCA
18s-1751	ATGCGAGTTAATGACTCACACTTACTGGGAATTCCAAGTTCATCGTGAAC
18s-1701	AGTTTCAGTTCACAATCCCAAGCATGAAAGTGGTTCAGCGGTTTACCCGG
18s-1651	ACCTCTCGGTCTAGGAAATACACGTTGATACTTTCATTGTAGCGCGCGTG
18s-1601	CAGCCCAGGACATCTAAGGGCATCACAGACCTGTTATTGCTCAATCTCAT
18s-1551	TATTGCTAGACGCAATTTGTCCATTTAAGAAGCTAGTGTCCTTATAATGG
18s-1501	GACAAACCAACAGGTACGGCTCCACTTACATAAACACATTCAAACACAAT
18s-1451	AAGCATTTTACTGCCAACATGAATGAAGGCTACATAAGCTTCAGCACCAT
18s-1401	AATCCTGAAGATATCTATTTAATATATTTGAGTCTCGTTCGTTATCGGAA
18s-1351	TTAACCAGACAAATCACTCCACGAACTAAGAACGGCCATGCACCACCACC
18s-1301	CATAGATTCGAGAAAGAGCTATCAATCTGTCTTACACACTTATGTTCGAC
18s-1251	CTGGTAAGTTTTCCCGTGTTGAGTCAAATTAAGCCGCAGGCTCCACTCCT
18s-1201	GGTGGTGCCCTTCCGTCAATTCCTTTAAGTTTCAGCTTTGCAACCATACT
18s-1151	TCCCCCGGAGCCCAAAAAGCTTTGGTTTCCCGGAAGCGACTGAGAGAGCC
18s-1101	ATAAAAGTAGCTACACCCAATTGCTAGCTGGCATCGTTTATGGTTAGAAC
18s-1051	TAGGGCGGTATCTGATCGCCTTCGAACCTCTAACTTTCGTTCTTGATTAA
18s-1001	TGAAAACATCTTTGGCAAATGCTTTCGCTTAAGTTAGTCTTACGACGGTC
18s-951	CAAGAATTTCACCTCTCGCGTCGTAATACTAATGCCCCCAAACTGCTTCT
18s-901	ATTAATCATTACCTCTTGATCTGAAAACCAATGAAAGCAGAACAGAGGTC
18s-851	TTATTTCATTATCCCATGCACAGAATATTCAGGCATTTGAAGCCTGCTTT
18s-801	AAGCACTCTAATTTGTTCAAAGTAATAGTACCGGCCCACAATAACACTCG
18s-751	TTTAAGAGCACTAATGCAGGTTTTTAAATAGGAGGAACATATGAAAAAAT
18s-701	ACAAGTATTTAATCACATATAAGAACTCCACCGGTAATACGCTTACATAC
18s-651	ATAAAGGTATAGTACTAACCACAATTGTAAGTTGTACTACCCGTATGAAG
18s-601	CACAAGTTCAACTACGAACGTTTTAACCGCAACAACTTTAATATACGCTA
18s-551	TTGGAGCTGGAATTACCGCGGCTGCTGGCACCAGACTTGCCCTCCAATTG
18s-501	GTCCTTGTTAAAGGATTTAAAGTGTACTCATTCCAATTACAGGGCCTCGG
18s-451	ATATGAGTCCTGTATTGTTATTTTTCGTCACTACCTCCCCGAGCTGGGAG
18s-401	TGGGTAATTTACGCGCCTGCTGCCTTCCTTAGATGTGGTAGCCGTTTCTC
18s-351	AGGCTCCCTCTCCGGAATCGAACCCTGATTCCCCGTTACCCGTTGCAACC
18s-301	ATGGTAGTCCTAGATACTACCATCAAAAGTTGATAGGGCAGACATTTGAA
18s-251	AGATCTGTCGTCGGTACAAGACCATACGATCTGCATGTTATCTAGAGTTC
18s-201	AACCAATATAACGATCTTGCGATCGCTTGGTTTTAGCCTAATAAAAGCAC
18s-151	ACGTCCCATAAGGTTCATGTTTTAATTGCATGTATTAGCTCTAGAATTAC
18s-101	CACAGTTATCCAAGTAACTGTTAACGATCTAAGGAACCATAACTGATATA
18s-51	ATGAGCCTTTTGCGGTTTCACTTTTAATTCGTGTGTACTTAGACATGCAT
18s-1	GGCTTAATCTTTGAGACAAGCATATAACTACTGGCAGGATCAACCAGAAT
28sR-2051	GATCGCAGTATGGCAGCTGCTCAACCACTTACAACACCTTGCCTGTTACA
28sR-2001	AAAGTCGTTTACAATTGATTCTAGGCTTTGTCATTGTATTAAATAATGCT
28sR-1951	TTTATATGTAACTAGCGCGGCATCAGGTGATCGAAGATCCTCCCAATTTA
28sR-1901	CTATGTTACAAATTACATTGGCATCACATCCATTGTCGTTTATAAAGTAA
28sR-1851	ATTATAAACTTTAAATGGTTTAGAAGCCATACAATGCAAATTGCCCCTTA
28sR-1801	TTTATCATTGCAGTCCAGCACGGATACGACCTTAGAGGCGTTCAGGCATA
28sR-1751	ATCCAACGGACGTAGCGTCATACCACTGTTCGCTCGAACAAGTATTGTGC
28sR-1701	CATTGGTCCGTACCTGCGGGTTCCTCTCGTACTACGCAGGAATGCTGTCG
28sR-1651	CAACAACGTTTTGTCATTAGTAGGGTAAAACTAACCTGTCTCACGACGGT
28sR-1601	CTAAACCCAGCTCACGTTCCCTTGCATGGGTGAACAATCCAACGCTTGGT
28sR-1551	GAATTTTGCTTCACAATGATAGGAAGAGCCGACATCGAAGGATCAAAAAG
28sR-1501	CGACGTCGCTATGAACGCTTGGCCGCCACAAGCCAGTTATCCCTATGGTA
28sR-1451	ACTTTTCTGACACCTCTTGTTAAAAACTCTTTAAACCAAAAGGATCGATA
28sR-1401	GGCCGAGCTTTTGCTGTCCCTGTGTGTACTGAACACCGAGATCAAGTCAG
28sR-1351	CATTTGCCCTTTTGCTCTATGTGTGGTTTCTGTCCGCACTGAGCTGGCCT
28sR-1301	TGGGACACCTCCGTTATTATTTGAGAGATGTACCGCCCCAGTCAAACTCC
28sR-1251	CTACCTGGCAATGTCCTTGAATTGGATCATACCTGAGTAATTGGAGTTAT
28sR-1201	ACCAAATTTTCAAATCAAAAATACATAAATGCATCGTTTTATTAAAGAAT
28sR-1151	TTGTTTGCGATTATATAACAAACTCGTGATACTTTGATCAAGAAGCTTGC
28sR-1101	ATCAAAACCCAATACCATAAGATATAATAAATATATCCGTATAATGGCTA
28sR-1051	GGAAATGATACACGTTCCATTTAATCAAGTAAGTAAGGAAACAATAAGAG
28sR-1001	TAGTGGTATTTCATTGACGATACCAAACCGAGGTCTAATATCTCCCACTT
28sR-951	ATTCTACACCTCTTATGTCTCCTTACACTGCCAGATTAGAGTCAAGCTCA
28sR-901	AAAGGGTCTTCTTTCCCCGCTAATTATTCCAAGCCCGTTCCCTTGGCTGT
28sR-851	GGTTTCGCTAGATAGTAGATAGGGACAGTAGGAATCTCGTTAATCCATTC
28sR-801	ATGCGCGTCACTAATTAGATGACGAGGCATTTGGCTACCTTAAGAGAGTC
28sR-751	ATAGTTACTCCCGCCGTTGACCCGCGCTTACTTGAATTTCTTCACTTTGA
28sR-701	CATTCAGAGCACTGGGCAGAAATCACATTGTGTCAACACCCGCTAGGGCC
28sR-651	ATCACAATGCTTTGTTTTAATTAGACAGTCGGATTCCCCAAGTCCGTGCC
28sR-601	AGTTCTGAATTGATTGTTAATTGATAATCGTTATAATTAATAAGAACTAA
28sR-551	TTGGTTTAACCCAAATAGTATTCTTAAAAATTTTAGCAAGAAAGTTCCAC
28sR-501	AATTGGCTACGTAACTAAACTATCCGGGGAACAAGTAACTAACATAAATG
28sR-451	CTAGAAACTCTATTTACCCAGAACGAGCACATAAACCATGTTATTGTTTC
28sR-401	CCAATCAAGGCCGACTATCTCAATCTTCAGAGCCAATCCTTATCCCGAAG
28sR-351	TTACGGATCTAATTTGCCGACTTCCCTTACCTACATTATTCTATCGACTA
28sR-301	GAGACTCTTCACCTTGGAGACCAGCTGCGGATATTGGTACGGCCTGTTGA
28sR-251	GAAGTTTGCGTGTCCCCACCATAAATTTTCAAGGTCCGAGGAGAAAATAT
28sR-201	CGACACAACAGTATATGTCATGCTCTTCTAGCCCATCTACCATATCTCTC
28sR-151	TGCGAAAGACTTCCATGGTAGTACGGCTATAAAACAGAAAAGAAAACTCT
28sR-101	TCCGATATCTCTCGACGGCTTCTTTATGGTCGTTCCTGTTGCCAGGATGA
28sR-51	GCACGAGGCCCATATTTAATAACAAACGGATACTCAACAGGTTACGGAAT
28sR-1	TGGAACCGTATTCCCTTTCGTTCAAAATTATTCAAGTGTATTATAATTCG
28sL-1751	AACCCTTCTCCACTTCAGTCCTCCAAGGCTCTCATTCGATTATTTGCTAC
28sL-1701	TATCCACCAAGATCTGTACCAATGGCAGCTCCATGCAGGCTTACGCCAAA
28sL-1651	CACTTCTACGCATACCATTGTACCTTCCTACTCACTAAAGTTTCAAAATT
28sL-1601	TATATCACAAGTAATATAAATCATCTACTTTAGCGGTAATGTATAGGTAT
28sL-1551	ACAACTTAAGCGCCATCCATTTTAAGGGCTAGTTGCTTCGGCAGGTGAGT
28sL-1501	TGTTACACACTCCTTAGCGGATTTCGACTTCCATGATCACCGTCCTGCTG
28sL-1451	TTTTAAGCAACCAACGCCTTTCATGGTATCTGCATGAGTTGTTAATTTGG
28sL-1401	GCACGTAACATTACGTTTGGTTCATCCCACAGCGCCAGTTCTGCTTACCA
28sL-1351	AAAGTGGCCCACTGGGACATTTATATCATAACCTTGATCTTCATATCAAG
28sL-1301	AAAGTTAAGGTTCTTACCCATTTAAAGTTTGAGAATAGGTTAAGATCGTT
28sL-1251	TCGACCCTAAGGCCTCTAATCATTCGCTTTACCAGATAAGATTATTTTAT
28sL-1201	ATAATATTAAAATGCACCAGCTATCCTGAGGGAAACTTCGGAAGGAACCA
28sL-1151	GCTACTAGATGGTTCGATTGGTCTTTCGCCCCTATACTCAATTCTGACAA
28sL-1101	TCGATTTGCACGTCAGAACTGTTTCGGTCTTCCATCAGGGTTTCCCCTGA
28sL-1051	CTTCAACCTGATCAAGTATAGTTCACCATCTTTCGGGTCACAGCATATAT
28sL-1001	GCTCAAGGTACGTTCCAGTTAGAGGCATAAATAATATAAATATACATTAT
28sL-951	ACATAACTATATAGAACGCCCCGGGATTGTGTTAATTAGCTATAAATAGC
28sL-901	TAAAAAACTAATCCCATTATTAGTCAAGTTAATTACGCTATTAGGTTTAT
28sL-851	ATCCCAATAACTTGCACATATGTTAGACTCCTTGGTCCGTGTTTCAAGAC
28sL-801	GGGTCCCGAAGGTATCCTGAATCTTTCGCATTGTTAATCATACAAGTGCA
28sL-751	TATAATAAACACAAAAATCAATGATAATTATGCCATTATATAATTCCGAA
28sL-701	AAATTAACGCACTGTAATCATATAAATCTATCAGCACTTTATCAAATTAA
28sL-651	TAACATTTATTCTGTGTTAAAATGCAAGCAATTTAATTGGAATAAACTAT
28sL-601	AAGTTATATTTTATGATAAATTTGGTATATGCTAATAGATTACAATGTCC
28sL-551	TTATATGGAAAAAATGCACACTATTCTCATAATATTATTTAAATATTACA
28sL-501	ATTTTAATGATGAATTTTCCATAACGGATATTCAGGTTCATCGGGCTTAA
28sL-451	CCTCTAAGCAGTTTCACGTACTGTTTAACTCTCTATTCAGAGTTCTTTTC
28sL-401	AACTTTCCCTCACGGTACTTGTTTACTATCGGTCTCATGGTTATATTTAG
28sL-351	TTTTAGATGGAGTTTACCACCCACTTAGTGCTGCACTATCAAGCAACACG
28sL-301	ACTCTTTGGAAACATCATCTAGTAATCATTAACGTTATACGGGCCTCATT
28sL-251	TAAGAAGGACTTAAATCGTTAATTTCTCATACTAGAATATTGACGCTCCA
28sL-201	TACACTGCATCTCACATTTGCCATATAGACAAAGTGACTTAGTGCTGAAC
28sL-151	TGTTTTCTTTTCGCTCGCCGCTACTAAGAAAATCCTTGTTAGTTTCTTTT
28sL-101	CCTCCCCTAATTAATATGCTTAAATTCAGGGGGTAGTCCCATATGAGTTG
28sL-51	AGGTTGTATATAACTTTATCTTGCCATAAATTCTTTATATATAATGATAA
28sL-1	AACATTTAATTAAATTCGTTATAACATTTTTATTAATTCTTGTATGCAAA
