## Supplementray Table 6 Sequence accessions for "A heterochromatin-specific RNA export pathway facilitates piRNA production"

### Sheet: Supp. Table Seq Acces
Supplementary Table 6: Sequence accessions
Organism	Protein	Nucleotide (genomic scaffold)	Common name
Nxf3 family proteins
Drosophila melanogaster		ACR44251.1 (LD14924p)	fruit fly
Drosophila simulans	XP_016031788.1
Drosophila erecta	XP_015014219.2
Drosophila yakuba	XP_015050399.1
Drosophila rhopaloa	XP_016974260.1
Drosophila elegans	XP_017128200.1
Drosophila biarmipes	XP_016965584.1
Drosophila takahashii	XP_017005698.1
Drosophila eugracilis	XP_017068255.1
Drosophila ficusphila	XP_017039540.1
Nxf1 family proteins
Drosophila melanogaster	NP_524660.1		fruit fly
Drosophila virillis	XP_002055673.1
Bombyx Mori	XP_004928198.1		Silk moth
Papilio machaon	XP_013136321.1		Old World swallowtail butterfly
Nasonia vitripennis	XP_001599027.2		Parasitic wasp
Solenopsis invicta	XP_011168570.1		Red fire ant
Homo Sapiens	NP_006353.2		Human
Mus Musculus	NP_058093.2		Mouse
Xenopus Laevis	NP_001039200.1		African clawed frog
